# The Genetic and Evolutionary Basis of Gene Expression Variation in East Africans

**DOI:** 10.1101/2022.02.16.480765

**Authors:** Derek E. Kelly, Shweta Ramdas, Rong Ma, Renata A. Rawlings-Goss, Gregory R. Grant, Alessia Ranciaro, Jibril B. Hirbo, William Beggs, Meredith Yeager, Stephen Chanock, Thomas B. Nyambo, Sabah A Omar, Dawit Wolde Meskel, Gurja Belay, Hongzhe Li, Christopher D. Brown, Sarah A. Tishkoff

## Abstract

**Background:** Mapping of quantitative trait loci (QTL) associated with molecular phenotypes is a powerful approach for identifying the genes and molecular mechanisms underlying human traits and diseases. How the genetic architecture of molecular traits varies across human populations, however, has been less explored. To better understand the genetics of gene regulation in East Africans, we perform expression and splicing QTL mapping in whole blood from a cohort of 162 diverse Africans from Ethiopia and Tanzania. We assess replication of these QTLs in cohorts of predominantly European ancestry and identify candidate genes under selection in human populations.

**Results:** We find the gene regulatory architecture of African and non-African populations is broadly shared, though there is a considerable amount of variation at individual loci across populations. Comparing our analyses to an equivalently sized cohort of European Americans, we find that QTL mapping in Africans improves the detection of expression QTLs and fine mapping of causal variation. Integrating our QTL scans with signatures of selection, we find several genes related to immunity and metabolism that are highly differentiated between Africans and non-Africans, as well as a gene associated with pigmentation, *TMEM216*, with evidence of population-specific selection in Nilo-Saharan speaking pastoralists.

**Conclusion:** Extending QTL-mapping studies beyond groups of European ancestry, particularly to diverse indigenous populations, is vital for a complete understanding of the genetic architecture of human traits and can reveal novel functional variation underlying human traits and disease.
