## Supplemental Table 2 for "The Genetic and Evolutionary Basis of Gene Expression Variation in East Africans"

### Sheet: eQTL
rsid	chr	pos_hg38_top	gene_id	pos_hg19	afr_size	v8_size	intersect	afr_af	eur_af	pos_hg38	trait	pubmedid	gwas_pval	gene_name
rs112283401	6	34829979	ENSG00000065060	34797756	1	87	0	0.578	0.41873	34829979	Red cell distribution width	30595370	4e-27	UHRF1BP1
rs1800693	12	6330843	ENSG00000067182	6440009	1	5	0	0.238	0.29972	6330843	Multiple sclerosis	27386562	3e-08	TNFRSF1A
rs1800693	12	6330843	ENSG00000067182	6440009	1	5	0	0.238	0.29972	6330843	Primary biliary cholangitis	21399635	2e-09	TNFRSF1A
rs1800693	12	6330843	ENSG00000067182	6440009	1	5	0	0.238	0.29972	6330843	Multiple sclerosis	19525953	2e-11	TNFRSF1A
rs1800693	12	6330843	ENSG00000067182	6440009	1	5	0	0.238	0.29972	6330843	Primary biliary cholangitis	26394269	2e-09	TNFRSF1A
rs1800693	12	6330843	ENSG00000067182	6440009	1	5	0	0.238	0.29972	6330843	Multiple sclerosis	21833088	4e-14	TNFRSF1A
rs1800693	12	6330843	ENSG00000067182	6440009	1	5	0	0.238	0.29972	6330843	C-reactive protein levels	31900758	5e-23	TNFRSF1A
rs1800693	12	6330843	ENSG00000067182	6440009	1	5	0	0.238	0.29972	6330843	Pneumonia	28928442	1e-06	TNFRSF1A
rs1800693	12	6330843	ENSG00000067182	6440009	1	5	0	0.238	0.29972	6330843	Multiple sclerosis	31604244	2e-47	TNFRSF1A
rs1800693	12	6330843	ENSG00000067182	6440009	1	5	0	0.238	0.29972	6330843	Primary biliary cirrhosis	22961000	7e-19	TNFRSF1A
rs1800693	12	6330843	ENSG00000067182	6440009	1	5	0	0.238	0.29972	6330843	Primary biliary cirrhosis	22961000	2e-16	TNFRSF1A
rs1800693	12	6330843	ENSG00000067182	6440009	1	5	0	0.238	0.29972	6330843	Multiple sclerosis	24076602	7e-28	TNFRSF1A
rs1800693	12	6330843	ENSG00000067182	6440009	1	5	0	0.238	0.29972	6330843	Primary biliary cirrhosis	22961000	1e-14	TNFRSF1A
rs2256974	6	31587615	ENSG00000204482	31555392	1	5	0	0.287	0.285144	31587615	Tumor necrosis factor receptor 2 levels	33067605	3e-10	LST1
rs2763979	6	31826815	ENSG00000204388	31794592	1	45	0	0.549	0.448283	31826815	Cancer (pleiotropy)(bidirectional)	32887889	2e-14	HSPA1B
rs4543123	4	38790903	ENSG00000174125	38792524	1	202	1	0.485	0.367812	38790903	C-C motif chemokine 3 levels	33067605	1e-11	TLR1
rs4543123	4	38790903	ENSG00000174125	38792524	1	202	1	0.485	0.367812	38790903	Limited cutaneous systemic scleroderma	29293537	2e-07	TLR1
rs4543123	4	38790903	ENSG00000174125	38792524	1	202	1	0.485	0.367812	38790903	Alcohol consumption	23743675	9e-06	TLR1
rs60752752	1	153367306	ENSG00000163221	153339782	1	6	1	0.262	0.122404	153367306	Granulocyte percentage of myeloid white cells	27863252	4e-09	S100A12
rs60752752	1	153367306	ENSG00000163221	153339782	1	6	1	0.262	0.122404	153367306	Monocyte percentage of white cells	27863252	3e-09	S100A12
rs7302925	12	56467674	ENSG00000176422	56861458	1	2	1	0.466	0.698083	56467674	Plasma free amino acid levels (adjusted for one other PFAA)	30659259	1e-13	SPRYD4
rs7302925	12	56467674	ENSG00000176422	56861458	1	2	1	0.466	0.698083	56467674	Plasma free amino acid levels (adjusted for one other PFAA)	30659259	4e-13	SPRYD4
rs7302925	12	56467674	ENSG00000176422	56861458	1	2	1	0.466	0.698083	56467674	Plasma free amino acid levels (adjusted for one other PFAA)	30659259	2e-11	SPRYD4
rs7302925	12	56467674	ENSG00000176422	56861458	1	2	1	0.466	0.698083	56467674	Plasma free amino acid levels (adjusted for one other PFAA)	30659259	3e-11	SPRYD4
rs7302925	12	56467674	ENSG00000176422	56861458	1	2	1	0.466	0.698083	56467674	Plasma free amino acid levels (adjusted for one other PFAA)	30659259	2e-13	SPRYD4
rs7302925	12	56467674	ENSG00000176422	56861458	1	2	1	0.466	0.698083	56467674	Plasma free amino acid levels	30659259	1e-10	SPRYD4
rs7302925	12	56467674	ENSG00000176422	56861458	1	2	1	0.466	0.698083	56467674	Plasma free amino acid levels (adjusted for twenty other PFAAs)	30659259	2e-18	SPRYD4
rs8003813	14	20710854	ENSG00000169413	21179013	1	2	1	0.493	0.412939	20710854	Blood protein levels	29875488	1e-21	RNASE6
rs883871	17	40096407	ENSG00000126351	38252660	1	81	1	0.395	0.302316	40096407	Multiple sclerosis	31604244	9e-14	THRA
rs883871	17	40096407	ENSG00000126368	38252660	1	73	1	0.395	0.302316	40096407	Multiple sclerosis	31604244	9e-14	NR1D1

### Sheet: sQTL
rsid	chr	pos_hg38_top	gene_id	pos_hg19	gtexv8_intron	afr_size	v8_size	intersect	af	pos_hg38	trait	pubmedid	gwas_pval	gene_name
rs4575	14	24146226	ENSG00000100911	24615435	chr14_24145772_24146208_ENSG00000100911.15	1	9	1	0.716	24146226	Suicide behavior	26079190	8e-06	PSME2
rs6139113	20	411639	ENSG00000125826	392283	chr20_410025_417526_ENSG00000125826.20	1	3	0	0.268	411639	Eosinophil counts	32888493	3e-11	RBCK1
rs9267485	6	31538013	ENSG00000198563	31505790	chr6_31540664_31541950_ENSG00000198563.13	1	19	0	0.759	31538013	Mosquito bite size	28199695	2e-17	DDX39B
