## Supplemental Table 3 for "The Genetic and Evolutionary Basis of Gene Expression Variation in East Africans"

### Sheet: EUR FST eQTLs
gene_id	weighted_fst	gene_name
ENSG00000105948	0.595491	TTC26
ENSG00000130429	0.593092	ARPC1B
ENSG00000181481	0.58947	RNF135, Riplet
ENSG00000170006	0.543106	TMEM154
ENSG00000150637	0.52789	CD226
ENSG00000051620	0.522145	HEBP2
ENSG00000109272	0.504474	PF4V1
ENSG00000115274	0.498124	INO80B
ENSG00000169429	0.49477	IL8
ENSG00000168300	0.483685	PCMTD1
ENSG00000182196	0.446033	ARL6IP4
ENSG00000115687	0.443353	PASK
ENSG00000167077	0.440824	MEI1
ENSG00000140263	0.432172	SORD
ENSG00000163823	0.431672	CCR1
ENSG00000197262	0.424922	CCL4L2
ENSG00000185684	0.41672	EP400NL
ENSG00000259448	0.41081	RP11-16E12.1
ENSG00000270972	0.410732	RP11-326C3.15
ENSG00000159720	0.409987	ATP6V0D1
ENSG00000224635	0.407352	RP4-564F22.5
ENSG00000154144	0.385291	TBRG1
ENSG00000108774	0.377599	RAB5C
ENSG00000160075	0.373771	SSU72
ENSG00000159210	0.370767	SNF8
ENSG00000204169	0.368248	AGAP7
ENSG00000130921	0.363815	C12orf65

### Sheet: EUR FST sQTLs
gene_id	intron	weighted_fst	gene_name
ENSG00000180822	6.3263993.3267825.clu_34054_NA	0.518272	PSMG4
ENSG00000172890	11.71164427.71166156.clu_39987_NA	0.503145	NADSYN1
ENSG00000115274	2.74682301.74682533.clu_31079_NA	0.502455	INO80B
ENSG00000104388	8.61484672.61496767.clu_13581_NA	0.495614	RAB2A
ENSG00000111801	6.26440876.26443610.clu_34312_NA	0.493425	BTN3A3
ENSG00000111801	6.26443670.26443798.clu_34312_NA	0.492691	BTN3A3
ENSG00000143409	1.150975444.150978788.clu_18276_NA	0.483848	FAM63A
ENSG00000143409	1.150975182.150978788.clu_18276_NA	0.474564	FAM63A
ENSG00000104324	8.98041722.98078237.clu_13818_NA	0.473506	CPQ
ENSG00000169714	3.128890381.128890477.clu_37715_NA	0.466841	CNBP
ENSG00000111801	6.26443887.26444185.clu_34312_NA	0.462617	BTN3A3
ENSG00000182196	12.123465846.123466118.clu_24609_NA	0.449886	ARL6IP4
ENSG00000100461	14.23374455.23374545.clu_157_NA	0.429097	RBM23
ENSG00000214013	15.42603044.42613983.clu_8972_NA	0.42794	GANC
ENSG00000124508	6.26383409.26384020.clu_34308_NA	0.426022	BTN2A2
ENSG00000100461	14.23374868.23375404.clu_158_NA	0.425713	RBM23
ENSG00000116251	1.6246876.6252990.clu_16087_NA	0.425585	RPL22
ENSG00000215440	20.57276214.57282179.clu_33816_NA	0.423314	NPEPL1
ENSG00000153201	2.109378651.109379693.clu_31560_NA	0.420103	RANBP2
ENSG00000182196	12.123465813.123466142.clu_24609_NA	0.412262	ARL6IP4
ENSG00000153201	2.109375004.109378557.clu_31560_NA	0.410307	RANBP2
ENSG00000161542	17.74309097.74309902.clu_3806_NA	0.409422	PRPSAP1
ENSG00000134539	12.10466112.10467272.clu_22955_NA	0.390392	KLRD1
ENSG00000154144	11.124495799.124496800.clu_40698_NA	0.386215	TBRG1
ENSG00000165071	8.133726461.133734286.clu_14057_NA	0.379667	TMEM71
ENSG00000065413	2.197855651.197858307.clu_32275_NA	0.375252	ANKRD44
ENSG00000147454	8.23399332.23423621.clu_13211_NA	0.373899	SLC25A37
ENSG00000104522	8.144698893.144699644.clu_14176_NA	0.369714	TSTA3
ENSG00000119979	10.120863709.120867480.clu_26237_NA	0.368864	FAM45A
ENSG00000027075	14.61952374.61995793.clu_684_NA	0.368575	PRKCH
ENSG00000124356	2.74077640.74086381.clu_31041_NA	0.365236	STAMBP

### Sheet: pop-specific eQTLs
pop	gene_id	gene_name	weighted_pbs	weighted_dstat
Argoba	ENSG00000123219	CENPK	0.24012	43.258
Argoba	ENSG00000170027	YWHAG	0.153724	46.9829
Chabu	ENSG00000204520	MICA	0.779491	63.7056
Chabu	ENSG00000185651	UBE2L3	0.547402	40.9756
Chabu	ENSG00000272221	XXbac-BPG181B23.7	0.788123	66.3043
Dizi	ENSG00000005187	ACSM3	0.314128	35.5246
Dizi	ENSG00000151651	ADAM8	0.456212	48.5791
Dizi	ENSG00000123329	ARHGAP9	0.290185	28.385
Dizi	ENSG00000266714	MYO15B	0.34183	53.2642
Dizi	ENSG00000188199	NUTM2B	0.278747	33.9562
Hadza	ENSG00000051620	HEBP2	0.415856	33.5215
Hadza	ENSG00000204261	TAPSAR1	0.706189	44.5332
Mursi	ENSG00000174791	RIN1	0.289592	46.2668
Mursi	ENSG00000259448	RP11-16E12.1	0.271972	52.6983
Mursi	ENSG00000256050	RP11-982M15.6	0.274087	36.3587
Mursi	ENSG00000187049	TMEM216	0.51769	36.109
Weyto	ENSG00000187624	C17orf97	0.240169	35.6199
Weyto	ENSG00000133466	C1QTNF6	0.242403	33.9438
Weyto	ENSG00000112308	C6orf62	0.234788	74.3293
Weyto	ENSG00000122783	C7orf49	0.221021	39.3049
Weyto	ENSG00000162654	GBP4	0.224209	49.7068
Weyto	ENSG00000204710	SPDYC	0.33484	45.4178

### Sheet: pop-specific sQTLs
pop	intron	gene_id	gene_name	weighted_pbs	weighted_dstat
Amhara	2:219144849:219146663:clu_32516_NA	ENSG00000135926	TMBIM1	0.21604	30.6029
Argoba	15:102190364:102192474:clu_10043_NA	ENSG00000184277	TM2D3	0.191625	35.1753
Chabu	12:48545088:48547151:clu_23280_NA	ENSG00000177981	ASB8	0.556611	45.2509
Chabu	12:57898082:57905481:clu_23725_NA	ENSG00000166986	MARS	0.478439	53.322
Chabu	6:31380002:31380102:clu_34542_NA	ENSG00000204520	MICA	0.714412	63.7194
Chabu	12:58088709:58089563:clu_23744_NA	ENSG00000135506	OS9	0.574014	48.8408
Chabu	5:178987199:178989548:clu_12903_NA	ENSG00000176783	RUFY1	0.558542	41.1327
Dizi	12:57867959:57868206:clu_23716_NA	ENSG00000123329	ARHGAP9	0.299097	28.9406
Dizi	2:242029459:242033692:clu_32876_NA	ENSG00000122085	MTERFD2	0.271615	40.4738
Dizi	16:31049968:31050862:clu_27455_NA	ENSG00000103496	STX4	0.523896	59.188
Dizi	7:27832831:27833942:clu_5861_NA	ENSG00000106052	TAX1BP1	0.284043	41.0027
Hadza	6:32812051:32813107:clu_34689_NA	ENSG00000240065	PSMB9	0.731963	46.2611
Mursi	1:39492070:39494395:clu_17070_NA	ENSG00000168653	NDUFS5	0.367521	33.6755
Sandawe	19:40839836:40842017:clu_21648_NA	ENSG00000160392	C19orf47	0.188951	30.14
Sandawe	10:35855113:35857982:clu_25223_NA	ENSG00000108100	CCNY	0.215243	33.4481
Weyto	1:89579979:89582675:clu_17674_NA	ENSG00000162645	GBP2	0.372626	66.3439
Weyto	6:31323000:31323094:clu_34493_NA	ENSG00000234745	HLA-B	0.266931	35.6319
Weyto	6:31237302:31237743:clu_34492_NA	ENSG00000204525	HLA-C	0.389828	41.0998
Weyto	15:75650685:75650803:clu_9620_NA	ENSG00000140400	MAN2C1	0.589225	61.004
Weyto	1:205274459:205275316:clu_19461_NA	ENSG00000163545	NUAK2	0.457307	34.4815
Weyto	19:38871639:38872757:clu_21538_NA	ENSG00000099341	PSMD8	0.283531	51.303
Weyto	15:75891022:75893479:clu_9654_NA	ENSG00000169371	SNUPN	0.223348	41.3328
